# Bacteria accumulate more rapidly on shorter lived flowers, but abiotic factors affect flower aging and bacterial accumulation

**DOI:** 10.1101/2025.08.19.671103

**Authors:** Rita N. Afagwu, Ciara G. Stewart, Babur S. Mirza, Avery L. Russell

## Abstract

Outcomes of ecological interactions often depend on the abundance and identity of the organisms involved. Flower-bacteria interactions can strongly affect plant ecology, and the identities of epiphytic flower bacteria are relatively well documented. Yet little is known about how the abundance of epiphytic bacteria on flowers changes over time. In this field study, we quantified how the abundance of culturable epiphytic bacteria on flowers changed as flowers aged and how abiotic factors influenced bacterial abundance and flower longevity. To accomplish this, we sampled flowers from anthesis to senescence of 8 plant species that varied substantially in terms of flower longevity and comprised 8 different genera from 7 different families. As expected, flowers of all plant species accumulated more bacteria with age. However, plant species with longer-lived flowers accumulated bacteria relatively more slowly, suggesting such plant species may have evolved more effective antibacterial defenses. Although elevated temperature is often expected to boost bacterial growth and diminish flower longevity, temperature was negatively associated with both flower longevity and bacterial accumulation, suggesting that changes to flower longevity strongly affect bacterial populations. In contrast, precipitation was positively associated with flower longevity and negatively associated with bacterial accumulation, likely because precipitation reduced plant water stress while also dislodging bacteria from flowers. Finally, we discuss the implications of our results for plant-bacterial-pollinator interactions.
