## Supplementary material for "Bacteria accumulate more rapidly on shorter lived flowers, but abiotic factors affect flower aging and bacterial accumulation": Dataset 1 file

Flower_ID	Field_Year	Tag_Date	Open_Date	Open_Date_Day	Collect_Date	Collect_Date_Day	Collect_Age	Total_Bacteria	log10_Total_Bacteria	Avg_High_Temp	Day_Avg_Temp	Avg_Low_Temp	Avg_Precipitation	Total_Precipitation	Avg_Dew_Point	Notes
HEST	2022	9/8/2022	9/12/2022	255	9/13/2022	256	1	126150	5.100887255	25	17.52777778	11.11111111	0.1016	0.2032	-2.555555556
HEST	2022	9/8/2022	9/12/2022	255	9/13/2022	256	1	40200	4.604226053	25	17.52777778	11.11111111	0.1016	0.2032	-2.555555556
HEST	2022	9/8/2022	9/10/2022	253	9/12/2022	255	2	48375	4.684620978	26.66666667	19.24074074	14.25925926	0.067733333	0.2032	4.388888889
HEST	2022	9/8/2022	9/12/2022	255	9/14/2022	257	2	189000	5.276461804	26.2962963	18.31481481	11.2962963	0.067733333	0.2032	0.537037037
HEST	2022	9/8/2022	9/14/2022	257	9/19/2022	262	5	10950	4.039414119	26.2962963	19.15740741	12.31481481	0.029633333	0.1778	11.19444444
HEST	2022	9/8/2022	9/14/2022	257	9/14/2022	257	0	209700	5.32159843	28.88888889	19.88888889	11.66666667	0	0	6.722222222
HEST	2022	9/8/2022	9/10/2022	253	9/12/2022	255	2	120300	5.080265627	26.66666667	19.24074074	14.25925926	0.067733333	0.2032	4.388888889
HEST	2022	9/8/2022	9/16/2022	259	9/20/2022	263	4	609000	5.784617293	30.44444444	24.43333333	18.88888889	0	0	16.8
HEST	2022	9/8/2022	9/16/2022	259	9/20/2022	263	4	133500	5.125481266	30.44444444	24.43333333	18.88888889	0	0	16.8
HEST	2022	9/8/2022	9/14/2022	257	9/19/2022	262	5	104550	5.019324037	26.2962963	19.15740741	12.31481481	0.029633333	0.1778	11.19444444
HEST	2022	9/8/2022	9/18/2022	261	9/20/2022	263	2	378000	5.5774918	32.22222222	26.03703704	20.74074074	0	0	18.37037037
HEST	2022	9/8/2022	9/14/2022	257	9/14/2022	257	0	1011000	6.004751156	28.88888889	19.88888889	11.66666667	0	0	6.722222222
HEST	2022	9/8/2022	9/12/2022	255	9/12/2022	255	0	287550	5.458713372	23.33333333	17.11111111	12.22222222	0.2032	0.2032	-6.5
HEST	2022	9/8/2022	9/12/2022	255	9/12/2022	255	0	60825	4.784082118	23.33333333	17.11111111	12.22222222	0.2032	0.2032	-6.5
HEST	2022	9/8/2022	9/13/2022	256	9/14/2022	257	1	1302000	6.114610984	26.66666667	17.94444444	10	0	0	1.388888889
HEST	2022	9/8/2022	9/13/2022	256	9/13/2022	256	0	154500	5.188928484	26.66666667	17.94444444	10	0	0	1.388888889
HEST	2022	9/8/2022	9/12/2022	255	9/13/2022	256	1	178500	5.25163822	25	17.52777778	11.11111111	0.1016	0.2032	-2.555555556
HEST	2022	9/8/2022	9/12/2022	255	9/13/2022	256	1	879000	5.943988875	25	17.52777778	11.11111111	0.1016	0.2032	-2.555555556
HEST	2022	9/8/2022	9/11/2022	254	9/12/2022	255	1	49575	4.695262723	26.11111111	18.13888889	13.33333333	0.1016	0.2032	-1.055555556
HEST	2022	9/14/2022	9/26/2022	269	9/26/2022	269	0	82200	4.914871818	14.44444444	9.055555556	5.555555556	5.207	5.207	7.722222222
HEST	2022	9/14/2022	9/22/2022	265	9/26/2022	269	4	85500	4.931966115	27.77777778	21.54444444	16	0.03048	0.1524	13.28888889
HEST	2022	9/14/2022	9/22/2022	265	9/28/2022	271	6	60000	4.77815125	27.06349206	20.25396825	13.88888889	0.021771429	0.1524	10.75396825
HEST	2022	9/14/2022	9/22/2022	265	9/26/2022	269	4	60000	4.77815125	27.77777778	21.54444444	16	0.03048	0.1524	13.28888889
HEST	2022	9/14/2022	9/22/2022	265	9/26/2022	269	4	76200	4.881954971	27.77777778	21.54444444	16	0.03048	0.1524	13.28888889
HEST	2022	9/14/2022	9/22/2022	265	9/26/2022	269	4	181050	5.257798529	27.77777778	21.54444444	16	0.03048	0.1524	13.28888889
HEST	2022	9/22/2022	9/30/2022	273	10/3/2022	276	3	29625	4.471658359	25	15.61111111	7.083333333	0	0	4.208333333
HEST	2022	9/22/2022	10/1/2022	274	10/3/2022	276	2	5510	3.741151599	26.11111111	16.2037037	7.222222222	0	0	4.351851852
HEST	2022	9/22/2022	10/6/2022	279	10/8/2022	281	2	5940	3.773786445	25.37037037	17.75925926	11.11111111	0	0	7.611111111
HEST	2022	9/22/2022	9/30/2022	273	10/3/2022	276	3	414000	5.617000341	25	15.61111111	7.083333333	0	0	4.208333333
HEST	2022	9/22/2022	10/4/2022	277	10/5/2022	278	1	24000	4.380211242	26.11111111	16.2037037	7.222222222	0	0	4.351851852
HEST	2022	9/22/2022	10/6/2022	279	10/8/2022	281	2	4800	3.681241237	25.37037037	17.75925926	11.11111111	0	0	7.611111111
HEST	2022	9/22/2022	10/5/2022	278	10/5/2022	278	0	43425	4.637739827	25.55555556	17.22222222	11.11111111	0	0	5.222222222
HEST	2022	9/22/2022	10/3/2022	276	10/3/2022	276	0	300000	5.477121255	27.77777778	17.22222222	7.777777778	0	0	4.833333333
HEST	2023	7/17/2023	8/25/2023	237	8/27/2023	239	2	28320	4.452093249	33.88888889	28.92592593	24.07407407	0	0	23.74074074
HEST	2023	7/17/2023	8/25/2023	237	8/27/2023	239	2	55140	4.741466762	33.88888889	28.92592593	24.07407407	0	0	23.74074074
HEST	2023	7/17/2023	8/25/2023	237	8/27/2023	239	2	265200	5.42357352	33.88888889	28.92592593	24.07407407	0	0	23.74074074
HEST	2023	7/18/2023	8/1/2023	213	8/4/2023	216	3	871200	5.940117867	33.47222222	28.125	23.47222222	0.78105	3.1242	22.54166667
HEST	2023	7/19/2023	8/3/2023	215	8/4/2023	216	1	1138800	6.056447458	35.55555556	30.05555556	24.72222222	0.127	0.254	23.38888889
HEST	2023	7/19/2023	8/1/2023	213	8/4/2023	216	3	1806000	6.256717746	33.47222222	28.125	23.47222222	0.78105	3.1242	22.54166667
HEST	2023	7/25/2023	8/1/2023	213	8/4/2023	216	3	1352400	6.131105162	33.47222222	28.125	23.47222222	0.78105	3.1242	22.54166667
HEST	2023	7/25/2023	8/1/2023	213	8/4/2023	216	3	477600	5.679064318	33.47222222	28.125	23.47222222	0.78105	3.1242	22.54166667
HEST	2023	8/3/2023	8/7/2023	219	8/8/2023	220	1	27000	4.431363764	29.16666667	24.61111111	20.55555556	0.2159	0.4318	18.77777778
HEST	2023	8/3/2023	8/7/2023	219	8/15/2023	227	8	2124000	6.327154512	29.13580247	23.91975309	20.30864198	1.746955556	15.7226	20.41358025
HEST	2023	8/3/2023	8/8/2023	220	8/15/2023	227	7	2016000	6.304490528	28.88888889	23.64583333	20.06944444	1.91135	15.2908	20.44444444
HEST	2023	8/3/2023	8/4/2023	216	8/8/2023	220	4	938400	5.972387999	31.88888889	26.94444444	22.66666667	0.08636	0.4318	21.21111111
HEST	2023	8/3/2023	8/4/2023	216	8/8/2023	220	4	66000	4.819543936	31.88888889	26.94444444	22.66666667	0.08636	0.4318	21.21111111
HEST	2023	8/3/2023	8/4/2023	216	8/8/2023	220	4	457200	5.660106222	31.88888889	26.94444444	22.66666667	0.08636	0.4318	21.21111111
HEST	2023	8/3/2023	8/4/2023	216	8/8/2023	220	4	764400	5.883320678	31.88888889	26.94444444	22.66666667	0.08636	0.4318	21.21111111
HEST	2023	8/3/2023	8/7/2023	219	8/8/2023	220	1	640800	5.806722503	29.16666667	24.61111111	20.55555556	0.2159	0.4318	18.77777778
HEST	2023	8/3/2023	8/4/2023	216	8/8/2023	220	4	240000	5.380211242	31.88888889	26.94444444	22.66666667	0.08636	0.4318	21.21111111
HEST	2023	8/3/2023	8/4/2023	216	8/8/2023	220	4	262400	5.418963831	31.88888889	26.94444444	22.66666667	0.08636	0.4318	21.21111111
HEST	2023	8/3/2023	8/4/2023	216	8/8/2023	220	4	1826400	6.261595898	31.88888889	26.94444444	22.66666667	0.08636	0.4318	21.21111111
HEST	2023	8/3/2023	8/4/2023	216	8/8/2023	220	4	687600	5.837335868	31.88888889	26.94444444	22.66666667	0.08636	0.4318	21.21111111
HEST	2023	8/8/2023	8/9/2023	221	8/15/2023	227	6	2316000	6.364738555	29.12698413	23.72222222	20.23809524	2.1844	15.2908	20.88095238
HEST	2023	8/8/2023	8/9/2023	221	8/15/2023	227	6	4392000	6.642662331	29.12698413	23.72222222	20.23809524	2.1844	15.2908	20.88095238
HEST	2023	8/8/2023	8/10/2023	222	8/15/2023	227	5	4920000	6.691965103	28.7037037	23.53703704	20.46296296	2.548466667	15.2908	21.31481481
HEST	2023	8/8/2023	8/9/2023	221	8/15/2023	227	6	1824000	6.261024834	29.12698413	23.72222222	20.23809524	2.1844	15.2908	20.88095238
HEST	2023	8/8/2023	8/10/2023	222	8/15/2023	227	5	1800000	6.255272505	28.7037037	23.53703704	20.46296296	2.548466667	15.2908	21.31481481
HEST	2023	8/8/2023	8/10/2023	222	8/15/2023	227	5	5304000	6.724603515	28.7037037	23.53703704	20.46296296	2.548466667	15.2908	21.31481481
HEST	2023	8/8/2023	8/9/2023	221	8/15/2023	227	6	3408000	6.532499586	29.12698413	23.72222222	20.23809524	2.1844	15.2908	20.88095238
HEST	2023	8/8/2023	8/9/2023	221	8/15/2023	227	6	7572000	6.879210605	29.12698413	23.72222222	20.23809524	2.1844	15.2908	20.88095238
HEST	2023	8/8/2023	8/9/2023	221	8/15/2023	227	6	2940000	6.46834733	29.12698413	23.72222222	20.23809524	2.1844	15.2908	20.88095238
HEST	2023	8/8/2023	8/10/2023	222	8/15/2023	227	5	2868000	6.457579147	28.7037037	23.53703704	20.46296296	2.548466667	15.2908	21.31481481
HEST	2023	8/24/2023	8/26/2023	238	9/1/2023	244	6	174000	5.240549248	30.13888889	24.22222222	18.54166667	0	0	17.96527778
HEST	2023	8/24/2023	8/26/2023	238	9/1/2023	244	6	495200	5.694780636	30.13888889	24.22222222	18.54166667	0	0	17.96527778
HEST	2023	8/24/2023	8/29/2023	241	9/1/2023	244	3	795200	5.900476371	29.16666667	22.93055556	16.80555556	0	0	16.125
HEST	2023	8/24/2023	8/26/2023	238	9/1/2023	244	6	237600	5.375846436	30.13888889	24.22222222	18.54166667	0	0	17.96527778
CADI	2022	7/12/2022	7/14/2022	195	7/14/2022	195	0	825		33.33333333	26.83333333	18.33333333	0	0	13.11111111
CADI	2022	7/12/2022	7/14/2022	195	7/14/2022	195	0	4950		33.33333333	26.83333333	18.33333333	0	0	13.11111111
CADI	2022	7/13/2022	7/15/2022	196	7/15/2022	196	0	60	1.77815125	35.55555556	28.44444444	20.55555556	0	0	15.83333333
CADI	2022	7/13/2022	7/15/2022	196	7/15/2022	196	0	337.5	2.528273777	35.55555556	28.44444444	20.55555556	0	0	15.83333333
CADI	2022	7/13/2022	7/14/2022	195	7/14/2022	195	0	150	2.176091259	33.33333333	26.83333333	18.33333333	0	0	13.11111111
CADI	2022	7/13/2022	7/14/2022	195	7/15/2022	196	1	45	1.653212514	34.44444444	27.63888889	19.44444444	0	0	14.47222222
CADI	2022	7/14/2022	7/15/2022	196	7/15/2022	196	0	30	1.477121255	35.55555556	28.44444444	20.55555556	0	0	15.83333333
CADI	2023	7/17/2023	7/19/2023	200	7/19/2023	200	0	56500	4.752048448	33.88888889	26.16666667	20.55555556	0	0	18.72222222
CADI	2023	7/17/2023	7/19/2023	200	7/19/2023	200	0	33750	4.528273777	28.33333333	19.61111111	11.11111111	0	0	11.61111111
CADI	2023	7/25/2023	7/26/2023	207	7/27/2023	208	1	3533.333333	3.548184611	34.72222222	28.97222222	23.61111111	0.0254	0.0508	20.08333333
CADI	2023	7/25/2023	7/26/2023	207	7/27/2023	208	1	355	2.550228353	34.72222222	28.97222222	23.61111111	0.0254	0.0508	20.08333333
CADI	2023	7/25/2023	7/26/2023	207	7/27/2023	208	1	481000	5.682145076	34.72222222	28.97222222	23.61111111	0.0254	0.0508	20.08333333
CADI	2023	7/25/2023	7/26/2023	207	7/27/2023	208	1	1125000	6.051152522	34.72222222	28.97222222	23.61111111	0.0254	0.0508	20.08333333
CADI	2023	8/8/2023	8/10/2023	222	8/11/2023	223	1	4990	3.698100546	27.77777778	22.19444444	19.16666667	3.1623	6.3246	20.33333333
CADI	2023	8/8/2023	8/10/2023	222	8/11/2023	223	1	5575	3.746244872	27.77777778	22.19444444	19.16666667	3.1623	6.3246	20.33333333
CADI	2023	8/8/2023	8/10/2023	222	8/11/2023	223	1	10100	4.004321374	27.77777778	22.19444444	19.16666667	3.1623	6.3246	20.33333333
CADI	2023	8/8/2023	8/10/2023	222	8/11/2023	223	1	14900	4.173186268	27.77777778	22.19444444	19.16666667	3.1623	6.3246	20.33333333
CADI	2023	8/8/2023	8/9/2023	221	8/11/2023	223	2	370000	5.568201724	29.07407407	23.07407407	19.07407407	2.1082	6.3246	19.64814815
CADI	2023	8/8/2023	8/9/2023	221	8/11/2023	223	2	139500	5.144574208	29.07407407	23.07407407	19.07407407	2.1082	6.3246	19.64814815
COER	2023	7/18/2023	7/19/2023	200	7/19/2023	200	0	35100	4.545307116	28.33333333	19.61111111	11.11111111	0	0	11.61111111
COER	2023	7/18/2023	7/19/2023	200	7/19/2023	200	0	5400	3.73239376	28.33333333	19.61111111	11.11111111	0	0	11.61111111
COER	2023	7/18/2023	7/19/2023	200	7/19/2023	200	0	54100	4.733197265	28.33333333	19.61111111	11.11111111	0	0	11.61111111
COER	2023	7/18/2023	7/19/2023	200	7/19/2023	200	0	78400	4.894316063	28.33333333	19.61111111	11.11111111	0	0	11.61111111
COER	2023	7/18/2023	7/19/2023	200	7/19/2023	200	0	16350	4.213517757	28.33333333	19.61111111	11.11111111	0	0	11.61111111
COER	2023	7/18/2023	7/19/2023	200	7/19/2023	200	0	67100	4.82672252	28.33333333	19.61111111	11.11111111	0	0	11.61111111
COER	2023	7/25/2023	8/27/2023	239	8/27/2023	239	0	55500	4.744292983	30	26.77777778	22.77777778	0	0	23.16666667
COER	2023	7/25/2023	8/27/2023	239	8/27/2023	239	0	55500	4.744292983	30	26.77777778	22.77777778	0	0	23.16666667
COER	2023	7/25/2023	7/27/2023	208	7/27/2023	208	0	211000	5.324282455	34.44444444	29.44444444	25.55555556	0	0	20.72222222
COER	2023	8/1/2023	8/8/2023	220	8/8/2023	220	0	8300	3.919078092	27.22222222	23.11111111	18.88888889	0	0	17.38888889
COER	2023	8/1/2023	8/7/2023	219	8/8/2023	220	1	580000	5.763427994	29.16666667	24.61111111	20.55555556	0.2159	0.4318	18.77777778
COVE	2022	7/12/2022	7/18/2022	199	7/18/2022	199	0	2100	3.322219295	36.11111111	29.38888889	25	0.0508	0.0508	20.55555556
COVE	2022	7/12/2022	7/19/2022	200	7/19/2022	200	0	21000	4.322219295	33.88888889	26.16666667	20.55555556	0	0	18.72222222
COVE	2022	7/12/2022	7/18/2022	199	7/18/2022	199	0	197400	5.295347148	36.11111111	29.38888889	25	0.0508	0.0508	20.55555556
COVE	2022	7/12/2022	7/18/2022	199	7/18/2022	199	0	113625	5.055473896	36.11111111	29.38888889	25	0.0508	0.0508	20.55555556
COVE	2022	7/13/2022	7/19/2022	200	7/19/2022	200	0	3150	3.498310554	33.88888889	26.16666667	20.55555556	0	0	18.72222222
COVE	2022	7/13/2022	7/21/2022	202	7/22/2022	203	1	1320	3.120573931	38.61111111	30.61111111	21.94444444	0	0	15.52777778
COVE	2022	7/13/2022	7/21/2022	202	7/22/2022	203	1	59430	4.77400573	38.61111111	30.61111111	21.94444444	0	0	15.52777778
COVE	2022	7/13/2022	7/19/2022	200	7/19/2022	200	0	100500	5.002166062	33.88888889	26.16666667	20.55555556	0	0	18.72222222
COVE	2022	7/13/2022	7/21/2022	202	7/22/2022	203	1	97200	4.987666265	38.61111111	30.61111111	21.94444444	0	0	15.52777778
COVE	2022	7/13/2022	7/21/2022	202	7/21/2022	202	0	90300	4.95568775	38.88888889	31.83333333	25	0	0	16.33333333
COVE	2022	7/13/2022	7/19/2022	200	7/19/2022	200	0	2100	3.322219295	33.88888889	26.16666667	20.55555556	0	0	18.72222222
COVE	2022	7/13/2022	7/25/2022	206	7/25/2022	206	0	4237.5	3.627109711	38.88888889	31.83333333	24.44444444	0	0	18.11111111
COVE	2022	7/13/2022	7/19/2022	200	7/21/2022	202	2	150	2.176091259	37.03703704	29.31481481	22.77777778	0	0	17.66666667
COVE	2022	7/14/2022	7/25/2022	206	7/27/2022	208	2	1477.5	3.16952749	38.14814815	31.35185185	24.07407407	0	0	18.77777778
COVE	2022	7/14/2022	7/19/2022	200	7/19/2022	200	0	93000	4.968482949	33.88888889	26.16666667	20.55555556	0	0	18.72222222
COVE	2022	7/14/2022	7/22/2022	203	7/22/2022	203	0	42450	4.627877695	38.33333333	29.38888889	18.88888889	0	0	14.72222222
COVE	2022	7/14/2022	7/21/2022	202	7/21/2022	202	0	35370	4.54863506	38.88888889	31.83333333	25	0	0	16.33333333
COVE	2022	7/14/2022	7/21/2022	202	7/21/2022	202	0	44475	4.648115957	38.88888889	31.83333333	25	0	0	16.33333333
COVE	2022	7/14/2022	7/21/2022	202	7/22/2022	203	1	193800	5.287353773	38.61111111	30.61111111	21.94444444	0	0	15.52777778
COVE	2022	7/14/2022	7/19/2022	200	7/19/2022	200	0	75	1.875061263	33.88888889	26.16666667	20.55555556	0	0	18.72222222
COVE	2022	7/15/2022	7/21/2022	202	7/25/2022	206	4	13935	4.144106973	38.33333333	30.66666667	22.22222222	0	0	16.43333333
COVE	2022	7/15/2022	7/21/2022	202	7/25/2022	206	4	1140	3.056904851	38.33333333	30.66666667	22.22222222	0	0	16.43333333
COVE	2022	7/15/2022	7/21/2022	202	7/27/2022	208	6	82500	4.916453949	38.17460317	30.79365079	22.6984127	0	0	17.1984127
COVE	2022	7/15/2022	7/21/2022	202	7/25/2022	206	4	11302.5	4.053174516	38.33333333	30.66666667	22.22222222	0	0	16.43333333
COVE	2022	7/15/2022	7/21/2022	202	7/25/2022	206	4	341250	5.53307266	38.33333333	30.66666667	22.22222222	0	0	16.43333333
COVE	2022	7/21/2022	7/25/2022	206	7/25/2022	206	0	4740	3.675778342	38.88888889	31.83333333	24.44444444	0	0	18.11111111
COVE	2023	7/17/2023	7/24/2023	205	7/25/2023	206	1	245000	5.389166084	32.22222222	25.25	19.72222222	0	0	18.86111111
COVE	2023	7/17/2023	7/25/2023	206	7/26/2023	207	1	56350	4.75089392	33.61111111	26.86111111	21.38888889	0.0254	0.0508	19.33333333
COVE	2023	7/17/2023	7/24/2023	205	7/25/2023	206	1	25033.33333	4.398518682	32.22222222	25.25	19.72222222	0	0	18.86111111
COVE	2023	7/17/2023	7/25/2023	206	7/26/2023	207	1	182600	5.261500773	33.61111111	26.86111111	21.38888889	0.0254	0.0508	19.33333333
COVE	2023	7/19/2023	7/25/2023	206	7/26/2023	207	1	10690	4.028977705	33.61111111	26.86111111	21.38888889	0.0254	0.0508	19.33333333
COVE	2023	7/25/2023	8/3/2023	215	8/4/2023	216	1	1620000	6.209515015	35.55555556	30.05555556	24.72222222	0.127	0.254	23.38888889
COVE	2023	7/25/2023	8/1/2023	213	8/4/2023	216	3	472000	5.673941999	33.47222222	28.125	23.47222222	0.78105	3.1242	22.54166667
COVE	2023	7/25/2023	8/1/2023	213	8/4/2023	216	3	1082000	6.034227261	33.47222222	28.125	23.47222222	0.78105	3.1242	22.54166667
COVE	2023	7/25/2023	8/3/2023	215	8/4/2023	216	1	154000	5.187520721	35.55555556	30.05555556	24.72222222	0.127	0.254	23.38888889
COVE	2023	7/25/2023	8/3/2023	215	8/4/2023	216	1	655000	5.8162413	35.55555556	30.05555556	24.72222222	0.127	0.254	23.38888889
COVE	2023	7/26/2023	8/1/2023	213	8/4/2023	216	3	80750	4.907142531	33.47222222	28.125	23.47222222	0.78105	3.1242	22.54166667
COVE	2023	7/26/2023	8/1/2023	213	8/4/2023	216	3	1160000	6.064457989	33.47222222	28.125	23.47222222	0.78105	3.1242	22.54166667
COVE	2023	7/26/2023	8/3/2023	215	8/4/2023	216	1	127000	5.103803721	35.55555556	30.05555556	24.72222222	0.127	0.254	23.38888889
COVE	2023	7/26/2023	8/1/2023	213	8/4/2023	216	3	659000	5.818885415	33.47222222	28.125	23.47222222	0.78105	3.1242	22.54166667
COVE	2023	8/3/2023	8/10/2023	222	8/15/2023	227	5	251000	5.399673721	28.7037037	23.53703704	20.46296296	2.548466667	15.2908	21.31481481
COVE	2023	8/3/2023	8/4/2023	216	8/8/2023	220	4	12500	4.096910013	31.88888889	26.94444444	22.66666667	0.08636	0.4318	21.21111111
COVE	2023	8/3/2023	8/4/2023	216	8/8/2023	220	4	10000	4	31.88888889	26.94444444	22.66666667	0.08636	0.4318	21.21111111
COVE	2023	8/3/2023	8/8/2023	220	8/11/2023	223	3	2360000	6.372912003	28.61111111	23.08333333	19.02777778	1.58115	6.3246	19.08333333
COVE	2023	8/3/2023	8/1/2023	213	8/4/2023	216	3	14200	4.152288344	33.47222222	28.125	23.47222222	0.78105	3.1242	22.54166667
COVE	2023	8/3/2023	9/12/2023	255	9/15/2023	258	3	81000	4.908485019	29.16666667	24.20833333	21.11111111	2.24155	8.9662	21.80555556
COVE	2023	8/8/2023	8/12/2023	224	8/15/2023	227	3	29000	4.462397998	29.16666667	24.20833333	21.11111111	2.24155	8.9662	21.80555556
COVE	2023	8/8/2023	8/14/2023	226	8/16/2023	228	2	167000	5.222716471	26.2962963	22.16666667	18.88888889	2.5908	7.7724	19.25925926
COVE	2023	8/8/2023	8/14/2023	226	8/16/2023	228	2	28500	4.45484486	26.2962963	22.16666667	18.88888889	2.5908	7.7724	19.25925926
ERJA	2022	8/26/2022	8/31/2022	243	8/31/2022	243	0	19575	4.291701771	31.66666667	22.77777778	18.33333333	2.8194	2.8194	17.94444444
ERJA	2022	8/26/2022	9/5/2022	248	9/6/2022	249	1	253500	5.403977964	27.77777778	22.33333333	17.77777778	0	0	18.72222222
ERJA	2022	8/26/2022	8/29/2022	241	8/31/2022	243	2	1476000	6.169086357	26.11111111	22	20.55555556	0	0	17.97222222
ERJA	2022	8/26/2022	8/29/2022	241	8/31/2022	243	2	547500	5.738384124	26.11111111	22	20.55555556	0	0	17.97222222
ERJA	2022	8/26/2022	9/5/2022	248	9/6/2022	249	1	438000	5.641474111	27.77777778	22.33333333	17.77777778	0	0	18.72222222
ERJA	2022	8/30/2022	9/5/2022	248	9/6/2022	249	1	108000	5.033423755	27.77777778	22.33333333	17.77777778	0	0	18.72222222
ERJA	2022	8/30/2022	9/5/2022	248	9/6/2022	249	1	246000	5.390935107	27.77777778	22.33333333	17.77777778	0	0	18.72222222
ERJA	2022	8/30/2022	9/5/2022	248	9/6/2022	249	1	76500	4.883661435	27.77777778	22.33333333	17.77777778	0	0	18.72222222
ERJA	2022	9/11/2022	9/13/2022	256	9/14/2022	257	1	40930	4.612041745	27.77777778	18.91666667	10.83333333	0	0	4.055555556
ERJA	2022	9/11/2022	9/16/2022	259	9/20/2022	263	4	9375	3.971971276	30.44444444	24.43333333	18.88888889	0	0	16.8
ERJA	2022	9/11/2022	9/16/2022	259	9/20/2022	263	4	361500	5.558108302	30.44444444	24.43333333	18.88888889	0	0	16.8
ERJA	2022	9/11/2022	9/13/2022	256	9/13/2022	256	0	143400	5.156549151	26.66666667	17.94444444	10	0	0	1.388888889
ERJA	2022	9/11/2022	9/16/2022	259	9/20/2022	263	4	334500	5.524396122	30.44444444	24.43333333	18.88888889	0	0	16.8
ERJA	2022	9/11/2022	9/16/2022	259	9/20/2022	263	4	51000	4.707570176	30.44444444	24.43333333	18.88888889	0	0	16.8
ERJA	2022	9/11/2022	9/14/2022	257	9/14/2022	257	0	72000	4.857332496	28.88888889	19.16666667	11.66666667	0	0	4.388888889
ERJA	2022	9/11/2022	9/20/2022	263	9/20/2022	263	0	510000	5.707570176	33.88888889	27.11111111	22.22222222	0	0	18.88888889
ERJA	2022	9/11/2022	9/14/2022	257	9/14/2022	257	0	69000	4.838849091	28.88888889	19.16666667	11.66666667	0	0	4.388888889
ERJA	2022	9/11/2022	9/14/2022	257	9/14/2022	257	0	175500	5.244277121	28.88888889	19.16666667	11.66666667	0	0	4.388888889
ERJA	2022	9/11/2022	9/14/2022	257	9/14/2022	257	0	81000	4.908485019	28.88888889	19.16666667	11.66666667	0	0	4.388888889
ERJA	2022	9/22/2022	9/28/2022	271	9/28/2022	271	0	3080	3.488550717	18.33333333	11.61111111	7.222222222	0	0	1.277777778
ERJA	2022	9/22/2022	9/25/2022	268	9/26/2022	269	1	35775	4.553579642	29.44444444	22.38888889	15.27777778	0	0	13.08333333
ERJA	2022	9/22/2022	9/28/2022	271	9/28/2022	271	0	15860	4.200303183	18.33333333	11.61111111	7.222222222	0	0	1.277777778
ERJA	2022	9/22/2022	9/28/2022	271	9/28/2022	271	0	5610	3.748962861	18.33333333	11.61111111	7.222222222	0	0	1.277777778
ERJA	2022	9/22/2022	9/26/2022	269	9/26/2022	269	0	19350	4.286680969	14.44444444	9.055555556	5.555555556	5.207	5.207	7.722222222
ERJA	2022	9/22/2022	9/28/2022	271	9/28/2022	271	0	15525	4.191031609	18.33333333	11.61111111	7.222222222	0	0	1.277777778
ERJA	2022	9/22/2022	9/30/2022	273	10/3/2022	276	3	3080	3.488550717	25	15.61111111	7.083333333	0	0	4.208333333
ERJA	2022	9/22/2022	9/30/2022	273	10/3/2022	276	3	9380	3.972202838	25	15.61111111	7.083333333	0	0	4.208333333
ERJA	2022	9/22/2022	9/26/2022	269	9/26/2022	269	0	43600	4.639486489	14.44444444	9.055555556	5.555555556	5.207	5.207	7.722222222
ERJA	2022	9/22/2022	9/25/2022	268	9/26/2022	269	1	50700	4.705007959	29.44444444	22.38888889	15.27777778	0	0	13.08333333
ERJA	2022	9/22/2022	9/25/2022	268	9/26/2022	269	1	30150	4.479287316	29.44444444	22.38888889	15.27777778	0	0	13.08333333
ERJA	2023	8/8/2023	8/14/2023	226	8/15/2023	227	1	1182000	6.072617477	27.22222222	23.33333333	20.83333333	3.8862	7.7724	21.33333333
ERJA	2023	8/8/2023	8/9/2023	221	8/11/2023	223	2	132000	5.120573931	29.07407407	23.07407407	19.07407407	2.1082	6.3246	19.64814815
ERJA	2023	8/8/2023	8/10/2023	222	8/11/2023	223	1	374400	5.57333584	27.77777778	22.19444444	19.16666667	3.1623	6.3246	20.33333333
ERJA	2023	8/8/2023	8/10/2023	222	8/11/2023	223	1	126000	5.100370545	27.77777778	22.19444444	19.16666667	3.1623	6.3246	20.33333333
ERJA	2023	8/11/2023	8/12/2023	224	8/16/2023	228	4	960000	5.982271233	28.22222222	23.33333333	19.88888889	1.02108	5.1054	20.46666667
ERJA	2023	8/11/2023	8/12/2023	224	8/16/2023	228	4	1560000	6.193124598	28.22222222	23.33333333	19.88888889	1.02108	5.1054	20.46666667
ERJA	2023	8/24/2023	8/30/2023	242	9/1/2023	244	2	49800	4.697229343	29.25925926	23.07407407	16.48148148	0	0	15.64814815
ERJA	2023	8/29/2023	8/30/2023	242	9/1/2023	244	2	78000	4.892094603	29.25925926	23.07407407	16.48148148	0	0	15.64814815
ERJA	2023	9/5/2023	9/10/2023	253	9/13/2023	256	3	71400	4.853698212	26.52777778	20.15277778	14.44444444	0.18415	0.7366	14.31944444
ERJA	2023	9/5/2023	9/10/2023	253	9/13/2023	256	3	1890000	6.276461804	26.52777778	20.15277778	14.44444444	0.18415	0.7366	14.31944444
ERJA	2023	9/5/2023	9/12/2023	255	9/13/2023	256	1	873000	5.941014244	31.11111111	25.08333333	21.38888889	0.5969	1.1938	22.27777778
ERJA	2023	9/8/2023	9/9/2023	252	9/13/2023	256	4	202400	5.306210508	27.11111111	21	15.11111111	0.14732	0.7366	13.85555556
ERJA	2023	9/8/2023	9/10/2023	253	9/13/2023	256	3	159000	5.201397124	26.52777778	20.15277778	14.44444444	0.18415	0.7366	14.31944444
ERJA	2023	9/8/2023	9/10/2023	253	9/13/2023	256	3	516600	5.713154402	26.52777778	20.15277778	14.44444444	0.18415	0.7366	14.31944444
ERJA	2023	9/8/2023	9/10/2023	253	9/13/2023	256	3	402000	5.604226053	26.52777778	20.15277778	14.44444444	0.18415	0.7366	14.31944444
ERJA	2023	9/8/2023	9/10/2023	253	9/13/2023	256	3	264600	5.42258984	26.52777778	20.15277778	14.44444444	0.18415	0.7366	14.31944444
ERJA	2023	9/8/2023	9/10/2023	253	9/13/2023	256	3	1989000	6.298634783	26.52777778	20.15277778	14.44444444	0.18415	0.7366	14.31944444
ERJA	2023	9/8/2023	9/9/2023	252	9/13/2023	256	4	149600	5.174931594	27.11111111	21	15.11111111	0.14732	0.7366	13.85555556
ERJA	2023	9/8/2023	9/10/2023	253	9/13/2023	256	3	85200	4.930439595	26.52777778	20.15277778	14.44444444	0.18415	0.7366	14.31944444
ERJA	2023	9/8/2023	9/10/2023	253	9/13/2023	256	3	5952000	6.774662923	26.52777778	20.15277778	14.44444444	0.18415	0.7366	14.31944444
ERJA	2023	9/8/2023	9/9/2023	252	9/13/2023	256	4	342000	5.534026106	27.11111111	21	15.11111111	0.14732	0.7366	13.85555556
ERJA	2023	9/8/2023	9/10/2023	253	9/13/2023	256	3	235200	5.371437317	26.52777778	20.15277778	14.44444444	0.18415	0.7366	14.31944444
GESA	2022	7/14/2022	7/19/2022	200	7/19/2022	200	0	570	2.755874856	33.88888889	26.16666667	20.55555556	0	0	18.72222222
GESA	2022	7/13/2022	7/18/2022	199	7/18/2022	199	0	682.5	2.834102656	36.11111111	29.38888889	25	0.0508	0.0508	20.55555556	wasn�t in former dataset
GESA	2023	8/3/2023	8/4/2023	216	8/4/2023	216	0	1000	3	35.55555556	30.61111111	25.55555556	0	0	22.88888889
GESA	2023	7/17/2023	7/19/2023	200	7/19/2023	200	0	1665	3.221414238	28.33333333	19.61111111	11.11111111	0	0	11.61111111
GESA	2022	7/14/2022	7/19/2022	200	7/19/2022	200	0	5145	3.711385379	33.88888889	26.16666667	20.55555556	0	0	18.72222222
GESA	2023	7/17/2023	7/19/2023	200	7/19/2023	200	0	25900	4.413299764	28.33333333	19.61111111	11.11111111	0	0	11.61111111
GESA	2022	7/14/2022	7/18/2022	199	7/18/2022	199	0	28875	4.460521993	36.11111111	29.38888889	25	0.0508	0.0508	20.55555556
GESA	2022	7/14/2022	7/18/2022	199	7/18/2022	199	0	32475	4.51154916	36.11111111	29.38888889	25	0.0508	0.0508	20.55555556	wasn�t in former dataset
GESA	2022	7/13/2022	7/18/2022	199	7/18/2022	199	0	39750	4.599337133	36.11111111	29.38888889	25	0.0508	0.0508	20.55555556	wasn�t in former dataset
GESA	2023	8/3/2023	8/4/2023	216	8/8/2023	220	4	189000	5.276461804	31.88888889	26.94444444	22.66666667	0.08636	0.4318	21.21111111
GESA	2022	7/13/2022	7/18/2022	199	7/18/2022	199	0	192300	5.283979284	36.11111111	29.38888889	25	0.0508	0.0508	20.55555556	wasn�t in former dataset
GESA	2023	7/25/2023	7/27/2023	208	7/27/2023	208	0	211000	5.324282455	30	26.77777778	22.77777778	0	0	23.16666667
GESA	2023	7/17/2023	7/19/2023	200	7/19/2023	200	0	218000	5.338456494	28.33333333	19.61111111	11.11111111	0	0	11.61111111
GESA	2023	8/3/2023	8/10/2023	222	8/11/2023	223	1	305500	5.485011215	27.77777778	22.19444444	19.16666667	3.1623	6.3246	20.33333333
GESA	2023	8/8/2023	8/14/2023	226	8/15/2023	227	1	692000	5.840106094	27.22222222	23.33333333	20.83333333	3.8862	7.7724	21.33333333
LAIN	2022	7/12/2022	7/15/2022	196	7/19/2022	200	4	15	1.176091259	35.66666667	28.74444444	22.77777778	0.1016	0.508	18.25555556
LAIN	2022	7/13/2022	7/18/2022	199	7/19/2022	200	1	15	1.176091259	35	27.77777778	22.77777778	0.0254	0.0508	19.63888889
LAIN	2022	7/12/2022	7/18/2022	199	7/19/2022	200	1	45	1.653212514	35	27.77777778	22.77777778	0.0254	0.0508	19.63888889
LAIN	2022	7/12/2022	7/15/2022	196	7/15/2022	196	0	45	1.653212514	35.55555556	28.44444444	20.55555556	0	0	15.83333333
LAIN	2022	7/12/2022	7/18/2022	199	7/25/2022	206	7	60	1.77815125	37.5	29.85416667	22.43055556	0.00635	0.0508	17.42361111
LAIN	2022	7/13/2022	7/18/2022	199	7/21/2022	202	3	90	1.954242509	36.80555556	29.33333333	23.33333333	0.127	0.508	18.38888889
LAIN	2022	7/12/2022	7/14/2022	195	7/15/2022	196	1	97.5	1.989004616	34.44444444	27.63888889	19.44444444	0	0	14.47222222
LAIN	2022	7/12/2022	7/18/2022	199	7/21/2022	202	3	97.5	1.989004616	36.80555556	29.33333333	23.33333333	0.127	0.508	18.38888889
LAIN	2022	7/13/2022	7/18/2022	199	7/21/2022	202	3	97.5	1.989004616	36.80555556	29.33333333	23.33333333	0.127	0.508	18.38888889
LAIN	2022	7/13/2022	7/18/2022	199	7/19/2022	200	1	97.5	1.989004616	35	27.77777778	22.77777778	0.0254	0.0508	19.63888889	wasn�t in former dataset
LAIN	2022	7/12/2022	7/15/2022	196	7/19/2022	200	4	105	2.021189299	35.66666667	28.74444444	22.77777778	0.1016	0.508	18.25555556
LAIN	2022	7/13/2022	7/18/2023	199	7/21/2022	202	3	105	2.021189299	36.80555556	29.33333333	23.33333333	0.127	0.508	18.38888889	wasn�t in former dataset
LAIN	2022	9/8/2022	9/11/2022	254	9/13/2022	256	2	157.5	2.197280558	26.2962963	18.07407407	12.22222222	0.067733333	0.2032	-0.240740741
LAIN	2022	7/12/2022	7/15/2022	196	7/15/2022	196	0	180	2.255272505	35.55555556	28.44444444	20.55555556	0	0	15.83333333
LAIN	2022	9/8/2022	9/13/2022	256	9/13/2022	256	0	180	2.255272505	26.66666667	17.94444444	10	0	0	1.388888889
LAIN	2022	9/22/2022	9/25/2022	268	9/26/2022	269	1	270	2.431363764	29.44444444	22.38888889	15.27777778	0	0	13.08333333
LAIN	2022	7/12/2022	7/14/2022	195	7/15/2022	196	1	300	2.477121255	34.44444444	27.63888889	19.44444444	0	0	14.47222222
LAIN	2022	7/13/2022	7/18/2022	199	7/18/2022	199	0	300	2.477121255	36.11111111	29.38888889	25	0.0508	0.0508	20.55555556
LAIN	2022	7/14/2022	7/18/2022	199	7/21/2022	202	3	300	2.477121255	36.80555556	29.33333333	23.33333333	0.127	0.508	18.38888889
LAIN	2022	8/26/2022	8/31/2022	243	9/6/2022	249	6	300	2.477121255	28.25396825	22.50793651	17.93650794	0.765628571	5.3594	18.26984127
LAIN	2022	7/13/2022	7/18/2022	199	7/22/2022	203	4	307.5	2.48784512	37.11111111	29.34444444	22.44444444	0.01016	0.0508	17.65555556
LAIN	2022	7/12/2022	7/14/2022	195	7/15/2022	196	1	367.5	2.565257343	34.44444444	27.63888889	19.44444444	0	0	14.47222222
LAIN	2022	9/8/2022	9/13/2022	256	9/14/2022	257	1	435	2.638489257	26.66666667	17.94444444	10	0	0	1.388888889
LAIN	2022	9/8/2022	9/10/2022	253	9/12/2022	255	2	472.5	2.674401813	26.66666667	19.24074074	14.25925926	0.067733333	0.2032	4.388888889
LAIN	2022	9/22/2022	9/25/2022	268	9/26/2022	269	1	532.5	2.726319612	29.44444444	22.38888889	15.27777778	0	0	13.08333333
LAIN	2022	7/12/2022	7/15/2022	196	7/20/2022	201	5	600	2.77815125	36.11111111	28.94444444	22.77777778	0.008466667	0.0508	18.2037037
LAIN	2022	7/13/2022	7/18/2022	199	7/18/2022	199	0	600	2.77815125	36.11111111	29.38888889	25	0.0508	0.0508	20.55555556
LAIN	2022	9/14/2022	9/19/2022	262	9/20/2022	263	1	667.5	2.82445127	33.33333333	26.83333333	21.66666667	0	0	19.41666667
LAIN	2022	9/8/2022	9/10/2022	253	9/12/2022	255	2	705	2.848189117	26.66666667	19.24074074	14.25925926	0.067733333	0.2032	4.388888889
LAIN	2022	7/14/2022	7/18/2022	199	7/22/2022	203	4	825	2.916453949	37.11111111	29.34444444	22.44444444	0.1016	0.508	17.65555556
LAIN	2022	9/8/2022	9/11/2022	254	9/12/2022	255	1	1125	3.051152522	26.11111111	18.13888889	13.33333333	0.1016	0.2032	-1.055555556
LAIN	2022	9/8/2022	9/10/2022	253	9/13/2022	256	3	1380	3.139879086	26.66666667	18.91666667	13.19444444	0.0508	0.2032	3.638888889
LAIN	2022	9/14/2022	9/15/2022	258	9/20/2022	263	5	1485	3.171726454	30.18518519	23.91666667	18.14814815	0	0	16.12962963
LAIN	2022	9/22/2022	9/25/2022	268	9/26/2022	269	1	1615	3.208172527	29.44444444	22.38888889	15.27777778	0	0	13.08333333
LAIN	2022	7/14/2022	7/18/2022	199	7/22/2022	203	4	1650	3.217483944	37.11111111	29.34444444	22.44444444	0.1016	0.508	17.65555556
LAIN	2022	7/12/2022	7/15/2022	196	7/18/2022	199	3	1875	3.273001272	36.11111111	29.38888889	23.33333333	0.127	0.508	18.13888889
LAIN	2022	9/22/2022	9/25/2022	268	9/26/2022	269	1	1897.5	3.278181785	29.44444444	22.38888889	15.27777778	0	0	13.08333333
LAIN	2022	9/22/2022	9/25/2022	268	10/3/2022	276	8	2060	3.31386722	25.92592593	17.69753086	9.938271605	0	0	6.228395062
LAIN	2022	9/22/2022	9/30/2022	273	10/3/2022	276	3	2070	3.315970345	25	15.61111111	7.083333333	0	0	4.208333333
LAIN	2022	7/15/2022	7/18/2022	199	7/21/2022	202	3	2250	3.352182518	36.80555556	29.33333333	23.33333333	0.127	0.508	18.38888889
LAIN	2022	7/14/2022	7/18/2022	199	7/21/2022	202	3	2475	3.393575203	36.80555556	29.33333333	23.33333333	0.127	0.508	18.38888889
LAIN	2022	9/22/2022	9/25/2022	268	9/26/2022	269	1	2915	3.464638559	29.44444444	22.38888889	15.27777778	0	0	13.08333333
LAIN	2022	9/22/2022	9/25/2022	268	10/3/2022	276	8	2915	3.464638559	25.92592593	17.69753086	9.938271605	0	0	6.228395062
LAIN	2022	9/14/2022	9/15/2022	258	9/19/2022	262	4	3085	3.489255168	29.44444444	23.27777778	17.33333333	0	0	15.57777778
LAIN	2022	9/8/2022	9/10/2022	253	9/13/2022	256	3	3195	3.504470862	26.66666667	18.91666667	13.19444444	0.0508	0.2032	3.638888889
LAIN	2022	9/14/2022	9/15/2022	258	9/20/2022	263	5	3565	3.552059534	30.18518519	23.91666667	18.14814815	0	0	16.12962963
LAIN	2022	9/14/2022	9/15/2022	258	9/19/2022	262	4	3680	3.565847819	29.44444444	23.27777778	17.33333333	0	0	15.57777778
LAIN	2022	8/26/2022	8/29/2022	241	8/31/2022	243	2	4500	3.653212514	26.11111111	22	20.55555556	0	0	17.97222222
LAIN	2022	8/26/2022	8/29/2022	241	8/31/2022	243	2	4575	3.660391098	26.11111111	22	20.55555556	0	0	17.97222222
LAIN	2023	7/17/2023	7/18/2023	199	7/24/2023	205	6	5176	3.713994268	31.03174603	25.68253968	20.55555556	0.108857143	0.762	20.26190476
LAIN	2022	9/22/2022	9/25/2022	268	10/3/2022	276	8	6225	3.794139356	25.92592593	17.69753086	9.938271605	0	0	6.228395062
LAIN	2022	9/22/2022	9/25/2022	268	10/3/2022	276	8	6770	3.830588669	25.92592593	17.69753086	9.938271605	0	0	6.228395062
LAIN	2023	8/1/2023	8/3/2023	215	8/8/2023	220	5	11760	4.070407322	32.5	27.37037037	22.87037037	0.0762	0.4572	21.65740741
LAIN	2022	9/8/2022	9/11/2022	254	9/13/2022	256	2	12340	4.09131516	26.2962963	18.07407407	12.22222222	0.067733333	0.2032	-0.240740741
LAIN	2022	8/26/2022	8/29/2022	241	8/31/2022	243	2	12750	4.105510185	26.11111111	22	20.55555556	0	0	17.97222222
LAIN	2022	9/8/2022	9/10/2022	253	9/14/2022	257	4	18800	4.274157849	27.40740741	19.48148148	13.14814815	0.033866667	0.169333333	5.675925926
LAIN	2023	8/22/2023	8/26/2023	238	9/1/2023	244	6	25200	4.401400541	30.13888889	24.22222222	18.54166667	0	0	17.96527778
LAIN	2023	8/22/2023	8/26/2023	238	9/1/2023	244	6	25200	4.401400541	30.13888889	24.22222222	18.54166667	0	0	17.96527778
LAIN	2023	8/22/2023	8/24/2023	236	9/1/2023	244	8	36000	4.556302501	31.2962963	25.69753086	20.37037037	0	0	20.0308642
LAIN	2022	9/8/2022	9/10/2022	253	9/14/2022	257	4	40190	4.604118006	27.40740741	19.48148148	13.14814815	0.033866667	0.169333333	5.675925926
LAIN	2022	7/15/2022	7/18/2022	199	7/24/2022	205	6	41175	4.614633608	37.3015873	29.57142857	22.14285714	0.007257143	0.0508	17.32539683
LAIN	2023	8/1/2023	8/3/2023	215	8/8/2023	220	5	42640	4.629817196	32.5	27.37037037	22.87037037	0.0762	0.4572	21.65740741
LAIN	2023	8/22/2023	8/26/2023	238	9/1/2023	244	6	43200	4.635483747	30.13888889	24.22222222	18.54166667	0	0	17.96527778
LAIN	2023	7/17/2023	7/18/2023	199	7/24/2023	205	6	53760	4.73045926	31.03174603	25.68253968	20.55555556	0.108857143	0.762	20.26190476
LAIN	2023	8/1/2023	8/3/2023	215	8/8/2023	220	5	56280	4.750354089	32.5	27.37037037	22.87037037	0.0762	0.4572	21.65740741
LAIN	2023	7/19/2023	7/26/2023	207	8/3/2023	215	8	57120	4.756788199	34.81481481	28.5	22.96296296	0.352777778	3.175	20.90740741
LAIN	2023	8/8/2023	8/10/2023	222	8/16/2023	228	6	57920	4.762828553	28.0952381	23.00793651	19.68253968	2.1844	15.2908	20.42857143
LAIN	2022	8/4/2022	8/10/2022	222	8/10/2022	222	0	60300	4.780317312	29.44444444	23.72222222	21.66666667	0.635	0.635	21.22222222
LAIN	2023	8/22/2023	8/23/2023	235	9/1/2023	244	9	61200	4.786751422	31.72222222	26.18333333	21	0	0	20.58333333
LAIN	2023	7/14/2022	7/18/2022	199	7/25/2022	206	7	67125	4.826884299	37.34567901	29.83950617	22.40740741	0.005644444	0.045155556	17.66666667
LAIN	2022	9/14/2022	9/18/2022	261	9/20/2022	263	2	190500	5.27989498	32.22222222	26.03703704	20.74074074	0	0	18.37037037
LAIN	2022	9/22/2022	9/25/2022	268	10/3/2022	276	8	200700	5.302547372	25.92592593	17.69753086	9.938271605	0	0	6.228395062
LAIN	2023	8/22/2023	8/26/2023	238	9/1/2023	244	6	250800	5.399327532	30.13888889	24.22222222	18.54166667	0	0	17.96527778
LAIN	2022	9/8/2022	9/10/2022	253	9/12/2022	255	2	305550	5.485082288	26.66666667	19.24074074	14.25925926	0.067733333	0.2032	4.388888889
LAIN	2022	8/26/2022	8/31/2022	243	9/6/2022	249	6	330600	5.519302849	28.25396825	22.50793651	17.93650794	0.765628571	5.3594	18.26984127
LAIN	2022	9/8/2022	9/10/2022	253	9/12/2022	255	2	367950	5.565788807	26.66666667	19.24074074	14.25925926	0.067733333	0.2032	4.388888889
LAIN	2023	8/1/2023	8/3/2023	215	8/8/2023	220	5	624000	5.79518459	32.5	27.37037037	22.87037037	0.0762	0.4572	21.65740741
LAIN	2022	9/14/2022	9/15/2022	258	9/19/2022	262	4	885000	5.946943271	29.44444444	23.27777778	17.33333333	0	0	15.57777778
LAIN	2023	8/1/2023	8/3/2023	215	8/8/2023	220	5	1118400	6.048597158	32.5	27.37037037	22.87037037	0.0762	0.4572	21.65740741
LAIN	2022	8/26/2022	9/1/2022	244	9/6/2022	249	5	1314000	6.118595365	27.68518519	22.46296296	17.87037037	0.423333333	2.54	18.32407407
SAOF	2022	7/12/2022	7/13/2022	194	7/14/2022	195	1	1500	3.176091259	32.77777778	26.80555556	20.27777778	0	0	15.19444444
SAOF	2022	7/12/2022	7/13/2022	194	7/18/2022	199	5	132000	5.120573931	34.77777778	28.35555556	21.77777778	0	0	16.47777778
SAOF	2022	7/12/2022	7/13/2022	194	7/18/2022	199	5	405	2.607455023	34.77777778	28.35555556	21.77777778	0	0	16.47777778
SAOF	2022	7/12/2022	7/13/2022	194	7/18/2022	199	5	105	2.021189299	34.77777778	28.35555556	21.77777778	0	0	16.47777778
SAOF	2022	7/12/2022	7/13/2022	194	7/15/2022	196	2	337.5	2.528273777	33.7037037	27.35185185	20.37037037	0	0	15.40740741
SAOF	2022	7/12/2022	7/13/2022	194	7/14/2022	195	1	825	2.916453949	32.77777778	26.80555556	20.27777778	0	0	15.19444444
SAOF	2022	7/12/2022	7/13/2022	194	7/14/2022	195	1	975	2.989004616	32.77777778	26.80555556	20.27777778	0	0	15.19444444
SAOF	2022	7/12/2022	7/13/2022	194	7/14/2022	195	1	450	2.653212514	32.77777778	26.80555556	20.27777778	0	0	15.19444444
SAOF	2022	7/12/2022	7/13/2022	194	7/15/2022	196	2	217.5	2.337459261	33.7037037	27.35185185	20.37037037	0	0	15.40740741
SAOF	2022	7/12/2022	7/13/2022	194	7/15/2022	196	2	787.5	2.896250562	33.7037037	27.35185185	20.37037037	0	0	15.40740741
SAOF	2022	7/12/2022	7/13/2022	194	7/15/2022	196	2	1155	3.062581984	33.7037037	27.35185185	20.37037037	0	0	15.40740741
SAOF	2022	7/12/2022	7/13/2022	194	7/15/2022	196	2	262.5	2.419129308	33.7037037	27.35185185	20.37037037	0	0	15.40740741
SAOF	2022	7/13/2022	7/14/2022	195	7/18/2022	199	4	11475	4.059752694	35.55555556	28.87777778	22.33333333	0.1016	0.508	17.13333333
SAOF	2022	7/13/2022	7/14/2022	195	7/19/2022	200	5	945	2.975431809	35.27777778	28.42592593	22.03703704	0.008466667	0.0508	17.39814815
SAOF	2022	7/13/2022	7/14/2022	195	7/18/2022	199	4	18000	4.255272505	35.55555556	28.87777778	22.33333333	0.1016	0.508	17.13333333
SAOF	2022	7/13/2022	7/14/2022	195	7/18/2022	199	4	1125	3.051152522	35.55555556	28.87777778	22.33333333	0.1016	0.508	17.13333333
SAOF	2022	7/14/2022	7/18/2022	199	7/19/2022	200	1	300	2.477121255	35	27.77777778	22.77777778	0.0254	0.0508	19.63888889
SAOF	2022	7/14/2022	7/18/2022	199	7/19/2022	200	1	7680	3.88536122	35	27.77777778	22.77777778	0.0254	0.0508	19.63888889
SAOF	2022	7/15/2022	7/18/2022	199	7/22/2022	203	4	270	2.431363764	37.11111111	29.34444444	22.44444444	0.01016	0.0508	17.65555556
SAOF	2022	7/15/2022	7/18/2022	199	7/21/2022	202	3	15	1.176091259	36.80555556	29.33333333	23.33333333	0.127	0.508	18.38888889
SAOF	2022	7/15/2022	7/18/2022	199	7/22/2022	203	4	1207.5	3.081887139	37.11111111	29.34444444	22.44444444	0.01016	0.0508	17.65555556
SAOF	2022	7/15/2022	7/18/2022	199	7/21/2022	202	3	165	2.217483944	36.80555556	29.33333333	23.33333333	0.127	0.508	18.38888889
SAOF	2022	8/4/2022	8/8/2022	220	8/10/2022	222	2	30	1.477121255	32.59259259	26.14814815	22.22222222	0.211666667	0.635	21.12962963
SAOF	2022	8/4/2022	8/8/2022	220	8/10/2022	222	2	375	2.574031268	32.59259259	26.14814815	22.22222222	0.211666667	0.635	21.12962963
SAOF	2022	8/26/2022	8/29/2022	241	8/31/2022	243	2	280500	5.447932866	26.11111111	22	20.55555556	0	0	17.97222222
SAOF	2022	8/26/2022	8/29/2022	241	8/31/2022	243	2	57375	4.758722699	26.11111111	22	20.55555556	0	0	17.97222222
SAOF	2022	8/26/2022	8/29/2022	241	8/31/2022	243	2	51825	4.714539311	26.11111111	22	20.55555556	0	0	17.97222222
SAOF	2022	8/26/2022	8/29/2022	241	8/31/2022	243	2	402000	5.604226053	26.11111111	22	20.55555556	0	0	17.97222222
SAOF	2022	8/30/2022	9/2/2022	245	9/6/2022	249	4	840000	5.924279286	27.11111111	22.36666667	18.44444444	0.508	2.54	19.07777778
SAOF	2022	8/30/2022	9/2/2022	245	9/6/2022	249	4	1023000	6.009875634	27.11111111	22.36666667	18.44444444	0.508	2.54	19.07777778
SAOF	2022	8/30/2022	9/1/2022	244	9/6/2022	249	5	489000	5.689308859	27.68518519	22.46296296	17.87037037	0.423333333	2.54	18.32407407
SAOF	2022	8/30/2022	9/2/2022	245	9/6/2022	249	4	363000	5.559906625	27.11111111	22.36666667	18.44444444	0.508	2.54	19.07777778
SAOF	2022	9/8/2022	9/10/2022	253	9/12/2022	255	2	20775	4.317541032	26.66666667	19.24074074	14.25925926	0.067733333	0.2032	4.388888889
SAOF	2022	9/8/2022	9/9/2022	252	9/13/2022	256	4	196500	5.293362555	27	19.52222222	13.77777778	0.04064	0.2032	5.955555556
SAOF	2022	9/8/2022	9/9/2022	252	9/13/2022	256	4	27000	4.431363764	27	19.52222222	13.77777778	0.04064	0.2032	5.955555556
SAOF	2022	9/8/2022	9/9/2022	252	9/12/2022	255	3	8970	3.952792443	27.08333333	19.91666667	14.72222222	0.0508	0.2032	7.097222222
SAOF	2022	9/8/2022	9/9/2022	252	9/13/2022	256	4	378000	5.5774918	27	19.52222222	13.77777778	0.04064	0.2032	5.955555556
SAOF	2022	9/8/2022	9/9/2022	252	9/13/2022	256	4	393000	5.59439255	27	19.52222222	13.77777778	0.04064	0.2032	5.955555556
SAOF	2022	9/8/2022	9/10/2022	253	9/13/2022	256	3	379500	5.57921178	26.66666667	18.91666667	13.19444444	0.0508	0.2032	3.638888889
SAOF	2022	9/8/2022	9/9/2022	252	9/13/2022	256	4	231000	5.36361198	27	19.52222222	13.77777778	0.04064	0.2032	5.955555556
SAOF	2022	9/18/2022	9/19/2022	262	9/19/2022	262	0	187.5	2.273001272	32.77777778	26.55555556	21.11111111	0	0	19.94444444
SAOF	2022	9/18/2022	9/19/2022	262	9/19/2022	262	0	210	2.322219295	32.77777778	26.55555556	21.11111111	0	0	19.94444444
SAOF	2022	9/18/2022	9/19/2022	262	9/19/2022	262	0	35025	4.544378144	32.77777778	26.55555556	21.11111111	0	0	19.94444444
SAOF	2022	9/18/2022	9/19/2022	262	9/19/2022	262	0	2915	3.464638559	32.77777778	26.55555556	21.11111111	0	0	19.94444444
SAOF	2022	9/18/2022	9/19/2022	262	9/19/2022	262	0	331500	5.520483533	32.77777778	26.55555556	21.11111111	0	0	19.94444444
SAOF	2022	9/18/2022	9/19/2022	262	9/19/2022	262	0	117300	5.069298012	32.77777778	26.55555556	21.11111111	0	0	19.94444444
SAOF	2022	9/18/2022	9/19/2022	262	9/19/2022	262	0	456000	5.658964843	32.77777778	26.55555556	21.11111111	0	0	19.94444444
SAOF	2022	9/18/2022	9/19/2022	262	9/19/2022	262	0	930	2.968482949	32.77777778	26.55555556	21.11111111	0	0	19.94444444
SAOF	2022	9/18/2022	9/19/2022	262	9/19/2022	262	0	315	2.498310554	32.77777778	26.55555556	21.11111111	0	0	19.94444444
SAOF	2022	9/18/2022	9/19/2022	262	9/19/2022	262	0	180	2.255272505	32.77777778	26.55555556	21.11111111	0	0	19.94444444
SAOF	2022	9/18/2022	9/19/2022	262	9/19/2022	262	0	360	2.556302501	32.77777778	26.55555556	21.11111111	0	0	19.94444444
SAOF	2022	9/18/2022	9/19/2022	262	9/19/2022	262	0	228000	5.357934847	32.77777778	26.55555556	21.11111111	0	0	19.94444444
SAOF	2022	9/18/2022	9/19/2022	262	9/19/2022	262	0	1500	3.176091259	32.77777778	26.55555556	21.11111111	0	0	19.94444444
SAOF	2022	9/18/2022	9/19/2022	262	9/19/2022	262	0	157.5	2.197280558	32.77777778	26.55555556	21.11111111	0	0	19.94444444
SAOF	2022	10/3/2022	10/5/2022	278	10/8/2022	281	3	2380	3.376576957	25.41666667	17.625	11.11111111	0	0	7.013888889
SAOF	2022	10/3/2022	10/5/2022	278	10/8/2022	281	3	8250	3.916453949	25.41666667	17.625	11.11111111	0	0	7.013888889
SAOF	2022	10/3/2022	10/5/2022	278	10/8/2022	281	3	2325	3.366422957	25.41666667	17.625	11.11111111	0	0	7.013888889
SAOF	2022	10/3/2022	10/5/2022	278	10/8/2022	281	3	3600	3.556302501	25.41666667	17.625	11.11111111	0	0	7.013888889
SAOF	2022	10/3/2022	10/5/2022	278	10/8/2022	281	3	150450	5.177392192	25.41666667	17.625	11.11111111	0	0	7.013888889
SAOF	2022	10/3/2022	10/5/2022	278	10/8/2022	281	3	3290	3.517195898	25.41666667	17.625	11.11111111	0	0	7.013888889
SAOF	2023	7/17/2023	7/20/2023	201	7/25/2023	206	5	164800	5.216957207	31.01851852	25.47222222	20.46296296	0.127	0.762	19.57407407
SAOF	2023	7/17/2023	7/20/2023	201	7/25/2023	206	5	2484000	6.395151592	31.01851852	25.47222222	20.46296296	0.127	0.762	19.57407407
SAOF	2023	7/17/2023	7/19/2023	200	7/25/2023	206	6	2144000	6.331224781	31.11111111	25.61111111	20.55555556	0.108857143	0.762	20.03174603
SAOF	2023	7/18/2023	7/19/2023	200	7/25/2023	206	6	2180000	6.338456494	31.11111111	25.61111111	20.55555556	0.108857143	0.762	20.03174603
SAOF	2023	7/25/2023	7/26/2023	207	7/27/2023	208	1	1336.666667	3.126023118	34.72222222	28.97222222	23.61111111	0.0254	0.0508	20.08333333
SAOF	2023	7/25/2023	7/26/2023	207	7/27/2023	208	1	232000	5.365487985	34.72222222	28.97222222	23.61111111	0.0254	0.0508	20.08333333
SAOF	2023	7/25/2023	7/26/2023	207	7/27/2023	208	1	93450	4.970579306	34.72222222	28.97222222	23.61111111	0.0254	0.0508	20.08333333
