## Supplementary material for "Bacteria accumulate more rapidly on shorter lived flowers, but abiotic factors affect flower aging and bacterial accumulation": Dataset 3 file

Flower_ID	Avg_Senescence_Age	Day0_Avg_Bacteria	Total_Avg_Bacteria	Avg_Surface_Area	Q1EstiCoefReg
COER	0.090909091	58675	106068.1818	138.1978359	1.12063
GESA	1.833333333	63113.54167	129590.8333	227.8965138	0.11117
CADI	2.307692308	12075.3125	125043.1019	37.17289928	0.29291
COVE	3.9375	50301.5	225319.4048	287.8103197	-0.1574
ERJA	4.213592233	90269.23077	439222.8846	812.8438285	0.01038
LAIN	4.6	10267.5	79816.41875	425.5740067	0.1034
SAOF	4.705128205	83898.57143	208455.4353	212.4082732	0.20788
HEST	5.909090909	268650	930683.3582	702.7113625	0
